# Single-cell exploration of ovarian aging across mammalian models

**DOI:** 10.1101/2025.10.15.682639

**Authors:** Minhoo Kim, Justin Wang, Xucheng Liang, Ella Schwab, Bérénice A. Benayoun

## Abstract

Female reproductive lifespan is limited by a finite ovarian reserve, and its depletion leads to menopause and chronic disease risk. However, the molecular drivers of ovarian aging remain poorly understood, and preclinical models are not well benchmarked against human ovarian biology. We harmonized public single-cell and single-nucleus ovarian RNA-seq datasets from human, macaque, mouse, and goat for cross-species analysis of ovarian aging. Granulosa cell loss was the most consistent compositional change, and granulosa and theca cells showed the largest age-associated transcriptional shifts. Aging granulosa cells downregulated DNA repair genes and induced cell-cycle inhibitor genes across species, and shifted along an age-associated pseudotime trajectory in human and mouse. Using ASGARD, we nominated drug repurposing candidates with cross-species support that could reverse age-related transcriptional changes. Together, our meta-analysis identifies conserved and species-specific features of ovarian aging, which provides a framework to nominate potential interventions prolonging fertility or protecting against its systemic impacts.
