## Supplementary Table 1-2 for "Single-cell exploration of ovarian aging across mammalian models"

### Sheet: List_of_tables
Table S1	Summary of curated datasets
Table S2	List of marker genes used for cell type annotation

### Sheet: Table S1
Accession number	Species	Strain	Treatment	Library method	Number of cells post-QC	Ages	Replicate number	PMID
GSE255690	Homo sapiens	NA	None	10x Genomics scRNA-seq	68040	18-28 years; 36-39 years; 47-49 years	3	38594460
GSE202601	Homo sapiens	NA	None	10x Genomics snRNA-seq	24499	23-29 years; 49-54 years	4	39578560
Tabula Sapiens	Homo sapiens	NA	None	10x Genomics scRNA-seq	45384	26 years; 55 years; 56 years	1	35549404
GSE130664	Macaca fascicularis	NA	None	STRT-seq	2288	4-5 years; 18-20 years	4	32004457
PRJNA863443	Mus musculus	C57BL/6JNia	None	10x Genomics scRNA-seq	9555	4 months; 20 months	3	40661543
	Mus musculus	C57BL/6J/NTac	None	10x Genomics scRNA-seq	15664	4 months; 9 months; 17 months	1-4	40661543
	Mus musculus	C57BL/6J	Safflower oil	10x Genomics scRNA-seq	27789	5 months; 7 months; 12 months; 14 months	2	40661543
E-MTAB-12889	Mus musculus	C57BL6/J, BL6/Ly5.1	None	10x Genomics scRNA-seq	28800	9 months; 12 months; 15 months	3-5	38325365
GSE232309	Mus musculus	C57BL/6J	None	10x Genomics scRNA-seq	5929	3 months; 9 months	4	38200272
GSE290742	Mus musculus	C57BL/6J	None	10x Genomics scRNA-seq	43147	2 months; 9 months	3	41066539
E-MTAB-11491	Mus musculus	C57BL6/J, BL6/Ly5.1	None	10x Genomics scRNA-seq	55129	15-19 weeks; 74-83 weeks	3-8	38325365
PRJNA1010653	Capra hircus	NA	None	10x Genomics scRNA-seq	5340	2 years; 10 years	1	38053167

### Sheet: Table S2
Marker gene	Cell type	Species
CD19	B cell	Capra hircus
CD75	B cell	Capra hircus
MS4A1	B cell	Capra hircus
PXK	B cell	Capra hircus
FLT3	Dendritic cell	Capra hircus
ITGAX	Dendritic cell	Capra hircus
LAMP3	Dendritic cell	Capra hircus
ZBTB46	Dendritic cell	Capra hircus
FLT1	Endothelial	Capra hircus
VWF	Endothelial	Capra hircus
FLT4	Endothelial	Capra hircus
PROX1	Endothelial	Capra hircus
CDH1	Epithelial	Capra hircus
CLDN1	Epithelial	Capra hircus
PAX8	Epithelial	Capra hircus
AMH	Granulosa	Capra hircus
CYP19A1	Granulosa	Capra hircus
FSHR	Granulosa	Capra hircus
GATA3	ILC	Capra hircus
IL17RB	ILC	Capra hircus
IL2RA	ILC	Capra hircus
IL7R	ILC	Capra hircus
KLRB1C	ILC	Capra hircus
C1QA	Macrophage	Capra hircus
CD68	Macrophage	Capra hircus
FCGR1A	Macrophage	Capra hircus
NAAA	Macrophage	Capra hircus
CD14	Monocyte	Capra hircus
CFP	Monocyte	Capra hircus
LY6C2	Monocyte	Capra hircus
RHOC	Monocyte	Capra hircus
GZMA	NK cell	Capra hircus
GZMB	NK cell	Capra hircus
KLRD1	NK cell	Capra hircus
NCR1	NK cell	Capra hircus
NKG7	NK cell	Capra hircus
CD44	NKT cell	Capra hircus
IL2RB	NKT cell	Capra hircus
NCAM1	NKT cell	Capra hircus
CSF3R	Neutrophil	Capra hircus
PTGS2	Neutrophil	Capra hircus
S100A8	Neutrophil	Capra hircus
TREM1	Neutrophil	Capra hircus
ACTA2	SMC	Capra hircus
MCAM	SMC	Capra hircus
MYH11	SMC	Capra hircus
NOTCH3	SMC	Capra hircus
RGS5	SMC	Capra hircus
TAGLN	SMC	Capra hircus
COL1A1	Stroma	Capra hircus
COL6A3	Stroma	Capra hircus
DCN	Stroma	Capra hircus
LUM	Stroma	Capra hircus
PDGFRA	Stroma	Capra hircus
CD28	T cell	Capra hircus
CD3D	T cell	Capra hircus
CD3E	T cell	Capra hircus
CD3G	T cell	Capra hircus
CD4	T cell	Capra hircus
CD8A	T cell	Capra hircus
CD8B1	T cell	Capra hircus
TMEM176B	T cell	Capra hircus
TRBC2	T cell	Capra hircus
CYP11A1	Theca	Capra hircus
LHCGR	Theca	Capra hircus
STAR	Theca	Capra hircus
CYP19A1	Granulosa	Homo sapiens
FOXL2	Granulosa	Homo sapiens
INHA	Granulosa	Homo sapiens
CDH2	Granulosa	Homo sapiens
AMH	Granulosa	Homo sapiens
SERPINE2	Granulosa	Homo sapiens
STAR	Theca	Homo sapiens
CYP17A1	Theca	Homo sapiens
DCN	Stroma	Homo sapiens
COL6A3	Stroma	Homo sapiens
LUM	Stroma	Homo sapiens
PDGFRA	Stroma	Homo sapiens
ACTA2	SMC	Homo sapiens
MYH11	SMC	Homo sapiens
MCAM	SMC	Homo sapiens
TAGLN	SMC	Homo sapiens
FLT1	BEC	Homo sapiens
VWF	BEC	Homo sapiens
CD3E	CD8T	Homo sapiens
CD247	CD8T	Homo sapiens
CD8A	CD8T	Homo sapiens
CD8B	CD8T	Homo sapiens
CD3E	DNT	Homo sapiens
CD3G	DNT	Homo sapiens
CD247	DNT	Homo sapiens
CD38	B	Homo sapiens
CD20	B	Homo sapiens
CD24	B	Homo sapiens
CD27	B	Homo sapiens
CD14	Myeloid	Homo sapiens
ITGAM	Myeloid	Homo sapiens
FCGR3A	Myeloid	Homo sapiens
CD68	Myeloid	Homo sapiens
CD163	Myeloid	Homo sapiens
MRC1	Myeloid	Homo sapiens
Cd19	B cell	Mus musculus
Flt3	Dendritic cell	Mus musculus
Vwf	Endothelial	Mus musculus
Flt1	Endothelial	Mus musculus
Flt4	Endothelial	Mus musculus
Prox1	Endothelial	Mus musculus
Pax8	Epithelial	Mus musculus
Cdh1	Epithelial	Mus musculus
Amh	Granulosa	Mus musculus
Fshr	Granulosa	Mus musculus
Foxl2	Granulosa	Mus musculus
Cyp19a1	Granulosa	Mus musculus
Nr5a2	Granulosa	Mus musculus
Kitl	Granulosa	Mus musculus
Il2ra	ILC	Mus musculus
Ccdc184	ILC	Mus musculus
Klrb1c	ILC	Mus musculus
Fam184b	ILC	Mus musculus
C1qa	Macrophage	Mus musculus
Acta2	SMC	Mus musculus
Rgs5	SMC	Mus musculus
Notch3	SMC	Mus musculus
Ly6c2	Monocyte	Mus musculus
S100a8	Neutrophil	Mus musculus
Ncr1	NK cell	Mus musculus
Gzma	NK cell	Mus musculus
Gzmb	NK cell	Mus musculus
Nkg7	NK cell	Mus musculus
Ddx4	Oocyte	Mus musculus
Pdgfra	Stroma	Mus musculus
Col1a1	Stroma	Mus musculus
Lum	Stroma	Mus musculus
Cd3e	T cell	Mus musculus
Cd8a	T cell	Mus musculus
Cd4	T cell	Mus musculus
Cyp17a1	Theca	Mus musculus
Cyp11a1	Theca	Mus musculus
Lhcgr	Theca	Mus musculus
Mdk	Theca	Mus musculus
Mgp	Theca	Mus musculus
Fbln5	Theca	Mus musculus
